# Efficient and precise single-cell reference atlas mapping with Symphony

**DOI:** 10.1101/2020.11.18.389189

**Authors:** Joyce B. Kang, Aparna Nathan, Fan Zhang, Nghia Millard, Laurie Rumker, D. Branch Moody, Ilya Korsunsky, Soumya Raychaudhuri

**Affiliations:** Center for Data Sciences, Brigham and Women’s Hospital, Boston, MA, USA; Division of Genetics, Department of Medicine, Brigham and Women’s Hospital and Harvard Medical School, Boston, MA, USA; Division of Rheumatology, Inflammation, and Immunity, Department of Medicine, Brigham and Women’s Hospital and Harvard Medical School, Boston, MA, USA; Department of Biomedical Informatics, Harvard Medical School, Boston, MA, USA; Program in Medical and Population Genetics, Broad Institute of MIT and Harvard, Cambridge, MA, USA; Versus Arthritis Centre for Genetics and Genomics, Centre for Musculoskeletal Research, Manchester Academic Health Science Centre, The University of Manchester, Manchester, UK

**Keywords:** single-cell genomics, scRNA-seq, reference mapping, annotation

## Abstract

Recent advances in single-cell technologies and integration algorithms make it possible to construct comprehensive reference atlases encompassing many donors, studies, disease states, and sequencing platforms. Much like mapping sequencing reads to a reference genome, it is essential to be able to map query cells onto complex, multimillion-cell reference atlases to rapidly identify relevant cell states and phenotypes. We present Symphony (https://github.com/immunogenomics/symphony), an algorithm for building integrated reference atlases of millions of cells in a convenient, portable format that enables efficient query mapping within seconds. Symphony localizes query cells within a stable low-dimensional reference embedding, facilitating reproducible downstream transfer of reference-defined annotations to the query. We demonstrate the power of Symphony by (1) mapping a multi-donor, multi-species query to predict pancreatic cell types, (2) localizing query cells along a developmental trajectory of human fetal liver hematopoiesis, and (3) inferring surface protein expression with a multimodal CITE-seq atlas of memory T cells.
