## Supplementary Tables 1-7 for "Efficient and precise single-cell reference atlas mapping with Symphony"

### Sheet: Key
Kang et al.
Supplementary Tables
Table S1	Links to datasets used in the manuscript
Table S2	Canonical lineage markers and top 10 differentially expressed genes per cluster used to assign cell types in 10x PBMCs
Table S3	Cell type classification confusion matrix for 10x PBMCs Symphony mapping experiments
Table S4	Runtime scalability analysis results (downsampling memory T cell dataset)
Table S5	Cell type classification confusion matrix for pancreas benchmarking example (Baron et al. 2016 as query)
Table S6	LISI and runtime comparison across different methods for pancreas benchmarking examples
Table S7	Cell type classification confusion matrix for mapping 10x 5-prime cells onto a 3-prime atlas of fetal liver cells (Popescu et al. 2019)

### Sheet: S1-datasets
PBMC - 5p	https://support.10xgenomics.com/single-cell-vdj/datasets/2.2.0/vdj_v1_hs_pbmc_5gex
PBMC - 3' v1	https://support.10xgenomics.com/single-cell-gene-expression/datasets/1.1.0/pbmc6k
PBMC - 3' v2	https://support.10xgenomics.com/single-cell-gene-expression/datasets/2.1.0/pbmc8k
Pancreas - CelSeq	https://www.ncbi.nlm.nih.gov/geo/query/acc.cgi?acc=GSE81076
Pancreas - CelSeq2	https://www.ncbi.nlm.nih.gov/geo/query/acc.cgi?acc=GSE85241
Pancreas - FluidigmC1	https://www.ncbi.nlm.nih.gov/geo/query/acc.cgi?acc=GSE86469
Pancreas - SmartSeq2	https://www.ebi.ac.uk/arrayexpress/experiments/E-MTAB-5061/
Pancreas - inDrop (Baron)	https://hemberg-lab.github.io/scRNA.seq.datasets/human/pancreas/
Fetal liver - 3prime	https://www.ebi.ac.uk/arrayexpress/experiments/E-MTAB-7407/	Data post-doublet removal obtained by contacting Haniffa Lab directly
Fetal liver - 5prime	https://www.ebi.ac.uk/arrayexpress/experiments/E-MTAB-7407/	Data post-doublet removal and with updated cell type labels obtained by contacting Haniffa Lab directly
TBRU - CITE-seq	GEO accession GSE158769

### Sheet: S2-pbmcs-clusters
Canonical lineage markers used to assign cell types to PBMC clusters
feature	group	avgExpr	logFC	statistic	auc	pval	padj	pct_in	pct_out
CD3D	0	1.77323	0.862837	3.7745e+07	0.713364	0	0	87.5254	45.1048
CD3D	1	1.89799	0.985323	34540249	0.742485	0	0	91.716	45.4853
CD3D	10	2.42457	1.44906	13938935	0.849126	4.58945e-285	6.4432e-282	96.2103	49.2575
CD3D	11	1.99571	0.99775	10797287	0.745637	1.2166e-125	3.15325e-122	91.0864	49.6727
CD3D	12	1.80016	0.794374	9.7719e+06	0.695398	6.76956e-78	4.22396e-75	85.3448	49.9158
CD14	13	1.18962	0.762567	6.44268e+06	0.737487	1.4361e-115	4.83879e-112	74.7073	21.8437
FCER1A	14	2.07654	2.05428	7.89917e+06	0.940919	0	0	88.7805	1.72397
CD3D	15	2.16231	1.14391	4.05309e+06	0.776432	2.17706e-58	1.41065e-55	93.6759	50.5743
MS4A1	16	1.56592	1.2062	2.88295e+06	0.848324	4.83941e-123	8.15295e-119	92.6829	16.2774
PPBP	17	2.80026	2.78161	3226405	0.949387	0	0	90.2439	1.39948
FCER1A	18	1.05951	1.00418	2.67036e+06	0.852881	0	0	74.1722	2.91777
GNLY	19	4.80238	4.42857	1.93994e+06	0.982177	3.33785e-149	1.02241e-145	98.9474	14.7997
CD14	2	1.60896	1.31177	3.58983e+07	0.834688	0	0	81.9085	15.5681
FCER1A	22	0.809066	0.747547	467646	0.74742	5.01807e-50	4.98757e-48	53.3333	3.36114
CD34	22	0.721146	0.720455	479530	0.766414	0	0	53.3333	0.067127
CD3D	23	1.62577	0.593685	81278	0.648771	0.17924	1	83.3333	51.0872
CD14	3	1.866	1.58449	3.46518e+07	0.869545	0	0	84.4162	15.9631
MS4A1	4	2.24923	2.06764	33472510	0.930103	0	0	91.8734	9.39392
CD3D	5	1.88422	0.912276	19569794	0.726518	1.44506e-197	9.73795e-195	93.0485	48.1261
FCGR3A	6	2.42149	2.26694	17759953	0.952063	0	0	94.6524	8.44068
MS4A1	7	2.37548	2.09968	1.73381e+07	0.93517	0	0	96.4478	13.1733
CD3D	8	1.9097	0.917826	1.33451e+07	0.727266	4.05314e-136	2.35459e-133	88.901	49.3564
FCGR3A	9	1.90393	1.7172	1.48666e+07	0.879874	0	0	83.6299	9.3
GNLY	9	4.18417	3.94963	16501682	0.976648	0	0	97.5089	11.7198
Top 10 differentially expressed marker genes for each PBMC cluster
rank	0	1	10	11	12	13	14	15	16	17	18	19	2	20 - dying (removed)	21	22	23	3	4	5	6	7	8	9
1	RPL32	IL32	CCL5	CCL5	RPL32	S100A8	HLA-DRB1	IL32	CD79A	PPBP	ITM2C	GNLY	LYZ	MT-ND5	JCHAIN	PRSS57	HIST1H3F	S100A8	CD79A	CD8B	LST1	MS4A1	CCL5	NKG7
2	RPS14	LTB	NKG7	IL32	RPS15A	S100A9	HLA-DPB1	ISG20	CD79B	SDPR	LILRA4	CTSW	FTH1	MT-CYB	MZB1	SERPINB1	HIST1H2AL	S100A9	CD74	RPL32	COTL1	CD79A	GZMK	PRF1
3	RPS15A	IL7R	CST7	LYAR	RPS12	S100A12	HLA-DRA	TRAC	MS4A1	HIST1H2AC	IRF7	KLRD1	TYROBP	JUNB	PPIB	HNRNPA1	HIST1H2AJ	S100A6	CD79B	CD8A	AIF1	CD74	NKG7	GNLY
4	RPS25	LDHB	GZMA	GZMK	RPS27A	LYZ	HLA-DPA1	CD3D	IGHM	NRGN	PLD4	NKG7	CTSS	MT-ND4L	SEC11C	RP11-620J15.3	HIST1H2BB	LYZ	CD37	RPS14	FCER1G	CD79B	GZMA	CTSW
5	RPS27A	CD3D	CTSW	TRAC	RPS14	FCN1	CST3	HLA-A	CD37	GNG11	IRF8	CD7	CST3	MT-ATP6	ITM2C	NPM1	TRAV14DV4	S100A12	TCL1A	RPS12	FCGR3A	CD37	KLRB1	CST7
6	RPS3A	EEF1A1	B2M	B2M	RPL11	S100A6	HLA-DQA1	ISG15	LINC00926	PF4	JCHAIN	TRDC	FTL	MT-ND3	TNFRSF17	SOX4	HIST1H2AM	FCN1	MS4A1	RPS3A	SAT1	HLA-DQA1	CTSW	GZMB
7	RPL35A	RPS3	HLA-A	CD3D	RPL35A	FTL	FCER1A	ARHGDIB	CD74	TUBB1	SEC61B	HOPX	FCN1	MT-CO3	HSP90B1	EEF2	HIST1H2BC	TYROBP	IGHM	RPS15A	FTL	BANK1	IL32	GZMA
8	RPS12	CD3E	HLA-C	CTSW	RPS3A	CTSS	CD74	LDHB	BANK1	GPX1	SERPINF1	XCL2	AIF1	MT-CO2	SSR4	GNB2L1	HIST1H2AC	GPX1	HLA-DRA	RPS25	PSAP	HLA-DRA	CST7	FGFBP2
9	RPL11	RPSA	GZMH	CD8B	RPS25	VCAN	HLA-DQB1	B2M	HLA-DQA1	CLU	TCF4	XCL1	PSAP	MT-ATP8	SUB1	CAT	HIST1H2AG	S100A4	HLA-DPB1	RPS5	FTH1	HLA-DPB1	LYAR	KLRD1
10	LDHB	RPL14	IL32	DUSP2	LDHB	AIF1	HLA-DMA	CD2	IGKC	OAZ1	C12orf75	IL2RB	NEAT1	JUN	IGHA1	RPS24	TRBV12-3	TSPO	HLA-DQB1	RPS28	SERPINA1	HLA-DPA1	KLRG1	CD247

### Sheet: S3-pbmcs-class
Confusion matrix for 3'v1 query		Predicted label
		B	DC	HSC	MK	Mono	NK	T
True label	B	599	0	0	0	0	0	0
	DC	0	85	0	0	6	0	0
	HSC	0	0	7	0	0	0	0
	MK	1	0	0	26	4	0	0
	Mono	0	2	0	0	1178	0	0
	NK	0	0	0	0	0	296	5
	T	0	0	0	0	0	1	2598
Confusion matrix for 3'v2 query		Predicted label
		B	DC	HSC	MK	Mono	NK	T
True label	B	1226	0	0	0	0	1	2
	DC	0	269	0	0	3	0	0
	HSC	1	0	13	1	0	0	1
	MK	1	0	0	58	9	0	4
	Mono	0	2	1	1	2039	0	0
	NK	0	0	0	0	0	326	6
	T	0	0	0	0	0	11	4397
Confusion matrix for 5' query		Predicted label
		B	DC	HSC	MK	Mono	NK	T
True label	B	1189	0	0	0	1	0	3
	DC	0	190	0	0	8	0	0
	HSC	0	0	7	0	0	0	0
	MK	0	0	0	55	6	0	0
	Mono	0	4	0	0	2569	0	6
	NK	0	0	0	0	0	301	4
	T	1	0	0	0	0	0	3268

### Sheet: S4-runtime-scalability
Effect of reference and query size (Source data for Fig S5)
Query num cells	Query num batches	Query num donors	Reference num cells	Reference num batches	Reference num donors	Ref building elapsed time (s)	Query mapping elapsed time (s)	De novo Harmony elapsed time (s)
1000	1	1	20000	2	12	119	0.22	59.9
1000	1	1	50000	5	30	280	0.13	219
1000	1	1	100000	10	58	523	0.14	814
1000	1	1	250000	24	136	1901	0.12	2345
1000	1	1	500000	46	259	5628	0.2	4986
10000	1	6	20000	2	12	64.3	0.8	73.4
10000	1	6	50000	5	30	280	0.97	268
10000	1	6	100000	10	58	777	0.83	580
10000	1	6	250000	24	136	2629	0.93	1855
10000	1	6	500000	46	259	5163	0.99	4806
100000	11	64	20000	2	12	63.3	16.9	588
100000	11	64	50000	5	30	210	15.5	896
100000	11	64	100000	10	58	719	18.7	1387
100000	11	64	250000	24	136	2163	16	3620
100000	11	64	500000	46	259	4496	16.2	6758
Effect of # query cells or # query donors				Effects of # reference centroids and # dimensions
Query num cells	Query num donors	Query mapping elapsed time (s)		k (# centroids)	d (# dimensions)	Query mapping elapsed time (s)
Effect of # query donors (keep num cells constant)				Effect of # centroids (keep everything else constant)
10000	6	0.784		25	20	0.724
10000	15	0.814		50	20	0.74
10000	30	0.98		100	20	0.779
10000	60	1.443		200	20	0.877
10000	120	2.842		400	20	1.069
Effect of # query cells (keep num donors constant)				Effect of # dimensions (keep everything else constant)
1000	6	0.118		100	10	0.775
2500	6	0.225		100	20	0.779
5000	6	0.416		100	40	0.801
10000	6	0.784		100	80	0.804
k=100, d=20, 50000-cell reference (30 donors) for all experiments				100	160	0.903
				100	320	1.15
				50000-cell reference (30 donors), 10000-cell query (6 donors) for all experiments

### Sheet: S5-pancreas-class
Confusion matrix for human cells													Confusion matrix for mouse cells
Symphony		Predicted label											Symphony		Predicted label
		acinar	alpha	beta	delta	ductal	endothelial	epsilon	gamma	immune	stellate				acinar	alpha	beta	delta	ductal	endothelial	gamma	immune	stellate
True label	acinar	950	0	0	0	2	1	0	0	0	5		True label	alpha	0	123	56	9	0	0	3	0	0
	alpha	18	2295	5	1	1	0	0	2	2	2			beta	0	7	861	25	0	0	1	0	0
	beta	21	8	2481	9	2	0	0	3	0	1			delta	0	3	29	185	0	0	1	0	0
	delta	4	1	33	559	1	0	0	0	2	1			ductal	2	0	2	0	270	0	0	0	1
	ductal	176	1	4	0	896	0	0	0	0	0			endothelial	0	0	0	0	0	139	0	0	0
	endothelial	0	0	0	0	0	247	0	0	0	5			gamma	0	4	18	5	0	0	14	0	0
	epsilon	0	2	0	6	0	0	8	2	0	0			immune	1	0	1	0	1	0	0	58	0
	gamma	1	4	4	0	0	0	0	246	0	0			stellate	0	0	0	0	0	1	0	1	59
	immune	0	1	0	0	4	0	0	0	82	0
	stellate	0	1	1	0	0	0	0	0	0	455
Confusion matrix for human cells													Confusion matrix for mouse cells
Seurat		Predicted label											Seurat		Predicted label
		acinar	alpha	beta	delta	ductal	endothelial	epsilon	gamma	immune	stellate				acinar	alpha	beta	delta	ductal	endothelial	gamma	immune	stellate
True label	acinar	952	1	0	0	0	0	0	0	0	5		True label	alpha	0	151	7	4	0	0	8	21	0
	alpha	7	2311	2	2	0	0	1	2	1	0			beta	0	110	740	30	0	0	2	12	0
	beta	11	14	2486	12	0	0	0	2	0	0			delta	0	7	9	194	0	0	1	7	0
	delta	2	4	15	578	0	0	0	0	2	0			ductal	4	4	2	0	265	0	0	0	0
	ductal	179	11	6	1	879	0	0	0	1	0			endothelial	0	7	0	0	0	128	0	0	1
	endothelial	0	3	2	0	2	238	0	0	0	7			gamma	0	6	0	1	0	0	4	30	0
	epsilon	0	3	0	6	0	0	3	6	0	0			immune	0	0	0	1	0	0	0	0	60
	gamma	1	5	1	0	0	0	0	248	0	0			stellate	0	0	0	0	0	1	0	0	1
	immune	0	2	0	0	2	0	0	0	83	0
	stellate	0	6	2	0	2	0	0	0	0	447
Confusion matrix for human cells													Confusion matrix for mouse cells
scArches/trVAE		Predicted label											scArches/trVAE		Predicted label
		acinar	alpha	beta	delta	ductal	endothelial	epsilon	gamma	immune	stellate				acinar	alpha	beta	delta	ductal	endothelial	gamma	immune	stellate
True label	acinar	144	293	465	2	48	0	0	0	0	6		True label	alpha	0	191	0	0	0	0	0	0	0
	alpha	2	1724	201	370	2	0	4	23	0	0			beta	0	826	68	0	0	0	0	0	0
	beta	2	174	2186	159	2	0	0	2	0	0			delta	0	205	7	6	0	0	0	0	0
	delta	0	19	14	565	2	0	0	1	0	0			ductal	35	171	10	1	58	0	0	0	0
	ductal	171	26	30	12	830	0	2	3	0	3			endothelial	0	78	0	0	0	60	0	0	1
	endothelial	0	18	8	26	38	58	0	1	0	103			gamma	0	38	2	1	0	0	0	0	0
	epsilon	0	9	0	9	0	0	0	0	0	0			immune	1	58	0	0	0	0	0	0	2
	gamma	0	18	33	63	1	0	2	138	0	0			stellate	0	47	0	0	0	0	0	0	14
	immune	0	28	9	19	6	0	1	2	22	0
	stellate	0	11	31	7	9	0	0	0	0	399
All predictions made using 5-NN classifier on joint embedding

### Sheet: S6-benchmark-lisi-runtime
	Baron human cells
Method	mean ref_query LISI	mean query donor LISI
Symphony mapping	1.51	2.67
Harmony de novo	1.4	2.55
Seurat mapping	1.21	2.09
Seurat de novo	1.35	2.83
scArches mapping	1.02	1.12
trVAE de novo	1.27	2.52
	Baron mouse cells
	mean ref_query LISI	mean query donor LISI
Symphony mapping	1.26	2.91
Harmony de novo	1.23	2.7
Seurat mapping	1.06	2.43
Seurat de novo	1.17	2.67
scArches mapping	1	1.24
trVAE de novo	1.19	3.05
	elapsed time (sec)
Method	pancreas - Baron query
Symphony query mapping	1.406
Seurat query mapping	31.66
scArches/trVAE query mapping*	381.5
Harmony de novo integration	37.3
Seurat de novo integration	371.156
trVAE de novo integration*	502.97
* scArches/trVAE run on GPUs
All other methods run on interactive Jupyter notebook on Linux cluster

### Sheet: S7-fetal-liver-class
		Predicted cell type (30-NN)
		B cell	DC precursor	DC1	DC2	Early Erythroid	Early lymphoid/T	Endothelial cell	Fibroblast	Hepatocyte	HSC_MPP	ILC precursor	Kupffer Cell	Late Erythroid	Mast cell	Megakaryocyte	MEMP	Mid Erythroid	Mono-Mac	Monocyte	Monocyte precursor	Neut-myeloid prog.	NK	pDC precursor	Pre pro B cell	pre-B cell	pro-B cell	VCAM1+ EI macro.
True cell type	B cell	494	0	0	0	1	4	0	0	0	3	0	0	0	0	0	0	0	1	0	0	0	5	3	0	76	0	0
	DC precursor	0	91	8	57	0	0	0	0	0	0	0	1	0	0	0	0	0	0	56	73	21	0	2	0	0	0	0
	DC1	0	0	73	2	0	0	0	0	0	0	0	0	0	0	0	0	0	4	0	0	0	0	0	0	0	0	0
	DC2	0	2	18	1251	0	0	0	0	0	0	0	0	0	0	0	0	0	280	45	0	0	0	7	0	0	0	0
	Early Erythroid	0	0	0	0	1417	0	0	0	0	0	0	0	0	4	0	46	129	0	0	0	0	0	0	0	0	0	0
	Early lymphoid/T	1	0	0	0	0	304	0	0	0	0	350	0	0	0	0	0	0	0	0	0	0	30	0	0	0	0	0
	Endothelial cell	1	0	0	0	0	0	563	0	0	1	0	0	0	0	0	0	1	0	0	0	0	0	0	0	1	0	0
	Fibroblast	0	0	0	0	0	0	6	53	0	0	0	0	1	0	0	0	0	0	0	0	0	0	0	0	0	0	0
	Hepatocyte	0	0	0	0	0	0	0	0	87	0	0	0	0	0	0	0	0	0	0	0	0	0	0	0	0	0	0
	HSC_MPP	0	0	0	0	0	2	0	1	0	531	0	0	0	0	0	3	0	0	0	0	52	0	0	11	0	5	0
	ILC precursor	0	0	0	0	0	0	0	0	0	0	153	0	0	0	0	0	0	0	0	0	0	1	0	0	0	0	0
	Kupffer Cell	2	0	0	0	0	0	8	0	0	0	0	5064	0	0	0	0	0	111	2	0	0	0	4	1	0	0	0
	Late Erythroid	0	0	0	0	0	0	0	0	0	0	0	0	141	0	0	0	2	0	0	0	0	1	0	0	0	0	0
	Mast cell	1	0	0	0	9	0	0	0	0	2	0	0	0	532	0	0	0	0	0	0	0	0	0	0	0	0	0
	Megakaryocyte	0	0	0	0	0	0	0	0	0	0	0	0	0	0	357	0	0	0	0	0	0	0	0	0	0	1	0
	MEMP	0	0	0	0	12	0	0	0	0	29	0	0	0	3	98	165	0	0	0	0	0	0	0	0	0	0	0
	Mid Erythroid	0	0	0	0	104	0	0	0	0	0	0	1	32	0	0	0	2043	0	0	0	0	2	0	0	0	1	9
	Mono-Mac	0	0	1	13	0	0	0	0	0	0	0	70	0	0	0	0	0	992	6	0	2	0	2	0	0	0	0
	Monocyte	1	0	0	98	0	0	0	0	0	0	0	0	0	1	0	0	0	40	907	10	1	0	0	0	0	0	0
	Monocyte precursor	0	50	3	28	0	0	0	0	0	0	0	0	0	0	0	0	0	4	12	37	4	0	0	0	0	0	0
	Neut-myeloid prog.	0	0	0	0	0	0	0	0	0	0	1	0	0	0	0	0	0	0	0	0	54	0	0	0	0	0	0
	NK	0	0	0	0	0	10	0	0	0	0	1	0	0	0	0	0	0	0	1	0	0	1780	0	0	0	0	0
	pDC precursor	0	0	1	0	0	0	0	0	0	0	0	1	0	0	0	0	0	0	0	0	1	1	66	0	0	0	0
	Pre pro B cell	0	0	0	0	0	0	0	0	0	0	0	0	0	0	0	0	0	0	0	0	0	0	1	65	10	10	0
	pre-B cell	71	0	0	0	0	8	0	0	0	0	0	0	0	0	0	0	1	0	0	0	3	4	4	3	702	463	0
	pro-B cell	0	0	0	0	0	0	0	0	0	0	0	0	0	0	0	0	0	0	0	0	0	0	0	12	25	272	0
	VCAM1+ EI macro.	0	0	0	0	0	0	0	0	0	0	0	442	0	0	0	0	0	42	0	0	0	0	0	0	0	0	8
